# Constitutive and inducible fibrosis explain immune variation among threespine stickleback populations

**DOI:** 10.64898/2026.04.27.721125

**Authors:** Emma S. Choi, Ben A. Flanagan, Heather Alexander, John Berini, Alex Yeung, Cole J. Wolf, Viola Watts, Grace Vaziri, Nataly Vargas, Caroline Szajda, Penelope Steffen, Ipsita Srinivas, Mehreen Shahid, Ana Santacruz, Kaligua Rochon, Luke Rippin, Edith Reyes Contreras, Emma S. Redfield, Emma Polard, Cate Patterson, Fahad S. Gilani, Julian Flanagan, Shira Dubin, Peaches Cooper, Panna Codner, Amy Chen, Gwen Casey, Abigail G. Albright, Jessica Hite, Jesse N. Weber, Daniel I. Bolnick, Amanda K. Hund

**Author notes:** Correspondence (E.S.C), (B.A.F.), (D.I.B.), (A.K.H.). Institute for Integrative Cell Biology and Physiology, University of Münster, Münster, Germany (Ana Santacruz). University of Minnesota (Grace Vaziri). These authors contributed equally to this work (Emma S. Choi, Ben A. Flanagan).

## Abstract

Understanding how immune variation arises in natural populations requires disentangling the relative contributions of host genetic differences, environmental variation, and parasite effects, which is rarely possible in wild systems. Threespine stickleback populations vary in their use of intraperitoneal fibrosis as a defense against the helminth parasite *Schistocephalus solidus*, providing a natural system to study the genetic and ecological drivers of immune variation. We combined a 46-lake field survey with common garden experiments on 20 representative populations exposed to multiple parasite genotypes to test whether population differences in fibrosis persist under controlled conditions and whether they depend on parasite genotype or lake ecology. Fibrosis variation was strongly heritable, with both constitutive and inducible components persisting under common garden conditions. In contrast, parasite genotype had only a weak effect on fibrosis responses. Moreover, inducible fibrosis covaried with lake environmental conditions, with populations from more eutrophic-like lakes exhibiting stronger responses than those from more oligotrophic-like lakes. Together, these results reveal ecologically structured divergence in heritable immune responses among natural populations.
