## Supplementary material for "Constitutive and inducible fibrosis explain immune variation among threespine stickleback populations": TableS1

### Sheet: Table S1 Caption
Table S1: Sample size infomation for fibrosis estimates from wild threespine stickleback and experimentally manipulated sitckleback.
Population name: Name of lake stickleback population
Population abbriviation: Three letter population code
Collection date: Date wild fish were scored for fibrosis
Cross date: Within population cross date
Geographic region: Broader geographic region of Vancouver Island
UTM Zone:
UTM Easting:
UTM Northing:
Waterbody Identifier: Designated waterbody ideintifier according to the Government of British Columbia (https://a100.gov.bc.ca/pub/fidq/viewWatershedDictionary.do)
alumd2_n: Fibrosis score sample size for stickleback dissected two days after alum injection
alumd7_n: Fibrosis score sample size for stickleback dissected seven days after alum injection
c_n: Fibrosis score sample size for stickleback diessect without treatment
f_formalin_n: Fibrosis score sample size for wild stickleback preserved in formalin
f_fresh_n: Fibrosis score sample size for field dissected wild stickleback
fw_n: FIbrosis score sample size for stickleback dissected seven days after forigen worm protein (see Methods and Materials) injection
lw_n: FIbrosis score sample size for stickleback dissected seven days after local worm protien (see Methods and Materials) injection
pbs_n: Fibrosis score sample size for sitckleback dissected seven days after saline injection
w_n: FIbrosis score sample size for stickelback dissected following exposure to live tapeworm

### Sheet: Table S1
Population name	Population abbriviation	Collection date	Cross date	Geographi region	UTM Zone	UTM Easting	UTM Northing	Waterbody identifier	alumd2_n	alumd7_n	c_n	f_formalin_n	f_fresh_n	fw_n	lw_n	pbs_n	w_n
Amor	amo	2023-06-10	2024-05-31	Campbell River	10	315802	5559362	00324SALM	2	1	2	93	15	2	2	2	13
Anutz	anu	2023-06-27	2024-05-30	Port McNeil	9	647379	5574880	00390NIMP	9	8	7	2	15	9	9	8	34
Beaver	bea	2023-06-24	2024-05-28	Port McNeil	9	618921	5606702	00003BRKS	12	7	10	33	10	10	8	10	6
Bewlay	bew	2023-06-02	NA	Bamfield	10	360557	5417712	01942ALBN	NA	NA	NA	NA	12	NA	NA	NA	NA
Black	bla	2023-06-04	2024-06-08	Bamfield	10	345584	5403078	01977ALBN	10	10	10	93	20	10	10	10	13
Blackwater	blk	2023-06-12	2024-06-05	Campbell River	10	315381	5562979	00292SALM	7	6	6	72	10	7	7	7	16
Boot	boo	2023-06-17	2024-06-02	Campbell River	10	318061	5547267	00044CAMB	9	11	10	2	20	11	9	9	44
Browns Bay	brb	2023-06-19	2024-06-04	Campbell River	10	327438	5558988	00403SALM	NA	NA	NA	2	10	NA	NA	NA	8
Brewster	bre	2023-06-16	2024-06-01	Campbell River	10	314756	5550162	00017CAMB	4	3	3	NA	12	4	3	3	9
Cedar	ced	2023-06-09	NA	Campbell River					NA	NA	NA	46	11	NA	NA	NA	NA
Comida	com	2023-06-10	2024-06-01	Campbell River	10	319363	5557757	00412SALM	10	16	10	2	11	16	16	17	71
Dugout	dug	2023-06-11	NA	Campbell River					NA	NA	NA	2	10	NA	NA	NA	NA
Echo	ech	2023-06-20	2024-06-05	Campbell River	10	327353	5539718	00126CAMB	9	10	10	2	19	10	10	9	15
Farewell	far	2023-06-09	2024-06-05	Campbell River	10	314987	5564638	00241SALM	9	5	7	11	10	7	7	6	14
Fredrick	fre	2023-06-01	2024-06-08	Bamfield	10	351762	5413609	01950ALBN	NA	NA	NA	53	17	NA	NA	NA	14
Fry	fry	2023-06-18	NA	Campbell River	10	315779	5544508	00078CAMB	NA	NA	NA	68	11	NA	NA	NA	NA
	gra	2023-06-24	NA						NA	NA	NA	2	15	NA	NA	NA	NA
Gray	gry	2023-06-24	2024-06-01	Campbell River	10	314231	5546982	00039CAMB	10	11	9	2	11	10	10	9	37
Joe	joe	2023-06-24	NA	Port McNeil					NA	NA	NA	2	12	NA	NA	NA	NA
Kidney	kid	2023-06-30	2024-05-28	Port McNeil	10	415266	5450068	00524PARK	10	10	11	2	20	10	9	10	59
Skating Pond	l2b	2023-06-04	2024-06-05	Bamfield	10	343963	5408989	01968ALBN	3	3	3	64	20	3	3	3	15
Lawson	law	2023-06-19	NA	Campbell River	10	315378	5545827	00072CAMB	6	5	8	1	12	5	5	7	44
Lower Campbell Lake	lcl	2023-06-19	NA	Campbell River					NA	NA	NA	2	7	NA	NA	NA	NA
Little Mud	lmu	2023-06-20	2024-06-03	Campbell River	10	318053	5564548	00232SALM	NA	1	1	2	11	2	2	1	11
Lower Stella Lake	lst	2023-06-13	NA	Campbell River					NA	NA	NA	2	11	NA	NA	NA	NA
Little Woss	lwo	2023-06-26	2024-05-30	Port McNeil	9	670574	5561258	00592NIMP	10	10	9	2	13	11	8	11	55
McNair	mcn	2023-06-08	NA	Campbell River					NA	NA	NA	2	10	NA	NA	NA	NA
McCreight	mcr	2023-06-15	NA	Campbell River					NA	NA	NA	2	15	NA	NA	NA	NA
Merrill	mer	2023-06-17	2024-06-02	Campbell River	10	317564	5548523	00043CAMB	NA	NA	NA	2	20	NA	NA	NA	6
Mohun	moh	2023-06-15	NA	Campbell River	10	322190	5555314	00385SALM	NA	NA	NA	NA	11	NA	NA	NA	NA
Muskeg	msk	2023-06-09	NA	Campbell River	10	315816	5563937	00253SALM	NA	NA	NA	2	12	NA	NA	NA	NA
Muchalat	muc	2023-06-29	NA	Gold River					NA	NA	NA	2	20	NA	NA	NA	NA
Mud	mud	2023-06-23	NA	Campbell River					NA	NA	NA	2	10	NA	NA	NA	NA
Nimkish	nim	2023-06-23	2024-05-28	Port McNeil	9	640426	5598087	00188NIMP	5	4	5	2	20	5	5	4	8
Ormond	orm	2023-06-11	2024-06-02	Campbell River	10	319602	5561643	00316SALM	NA	NA	NA	2	11	NA	NA	NA	4
Pachina	pch	2023-06-03	2024-06-07	Bamfield	10	350769	5411096	01957ALBN	1	NA	NA	42	20	1	NA	1	5
Roberts	rob	2023-06-15	NA	Campbell River	10	317873	5567062	00155SALM	NA	NA	NA	2	10	NA	NA	NA	NA
Roselle	ros	2023-06-23	2024-05-30	Port McNeil	9	642681	5598268	00182NIMP	10	9	9	NA	14	10	9	10	80
Rosseau	rss	2023-06-06	2024-06-09	Bamfield	10	353005	5410426	01963ALBN	10	9	12	90	15	10	10	10	7
Sarita	sra	2023-06-02	2024-06-07	Bamfield	10	359974	5418766	01932ALBN	9	8	8	117	10	8	8	7	55
Stella	ste	2023-06-13	NA	Campbell River					NA	NA	NA	2	13	NA	NA	NA	NA
Sugsaw	sug	2023-06-05	2024-06-09	Bamfield	10	346294	5412252	01951ALBN	NA	NA	NA	98	20	NA	NA	NA	NA
Theimer	the	2023-06-23	2024-05-31	Port McNeil	9	643092	5598808	00184NIMP	10	10	10	2	12	10	10	10	91
Tsiko	tsi	2023-06-27	NA	Woss					NA	NA	NA	1	14	NA	NA	NA	NA
Vernon	ver	2023-06-29	NA	Woss					NA	NA	NA	2	20	NA	NA	NA	NA
Woss	wos	2023-06-26	2024-05-31	Port McNeil	9	674098	5554411	00594NIMP	4	5	6	2	20	5	5	4	14

### Sheet: Experimental
Population name	Population abbriviation	Cross date	Number of families	Geographic revion	UTM Zone	UTM Easting	UTM Northing	Waterbody Identifier	n_alumd2	n_alumd7	n_forigen_worm	n_control	n_echo	n_hybrid_worm	n_local_worm	n_pbs
Anutz	ANU	2024-05-30		Port McNeil	9	647379	5574880	00390NIMP	9	8	9	7	15	19	9	8
Beaver	BEA	2024-05-28		Port McNeil	9	618921	5606702	00003BRKS	12	7	10	10	6	0	8	10
Black	BLA	2024-06-08		Bamfield	10	345584	5403078	01977ALBN	10	10	10	10	13	0	10	10
Blackwater	BLK	2024-06-05		Campbell River	10	315381	5562979	00292SALM	7	6	7	6	16	0	7	7
Boot	BOO	2024-06-02		Campbell River	10	318061	5547267	00044CAMB	9	11	11	10	10	34	9	9
Brewster	BRE	2024-06-01		Campbell River	10	314756	5550162	00017CAMB	4	3	4	3	9	0	3	3
Comida	COM	2024-06-01		Campbell River	10	319363	5557757	00412SALM	10	16	16	10	15	56	16	17
Echo	ECH	2024-06-05		Campbell River	10	327353	5539718	00126CAMB	9	10	10	10	15	0	10	9
Farewell	FAR	2024-06-05		Campbell River	10	314987	5564638	00241SALM	9	5	7	7	14	0	7	6
Gray	GRY	2024-06-01		Campbell River	10	314231	5546982	00039CAMB	10	11	10	9	14	23	10	9
Kidney	KID	2024-05-28		Port McNeil	10	415266	5450068	00524PARK	10	10	10	11	15	44	9	10
Lawson	LAW	2024-06-02		Campbell River	10	315378	5545827	00072CAMB	6	5	5	8	9	35	5	7
Little Woss	LWO	2024-05-30		Port McNeil	9	670574	5561258	00592NIMP	10	10	11	9	15	40	8	11
Nimpkish	NIM	2024-05-28		Port McNeil	9	640426	5598087	00188NIMP	5	4	5	5	8	0	5	4
Roselle	ROS	2024-05-30		Port McNeil	9	642681	5598268	00182NIMP	10	9	10	9	14	66	9	10
Rosseau	RSS	2024-06-09		Bamfield	10	353005	5410426	01963ALBN	10	9	10	12	7	0	10	10
Sarita	SRA	2024-06-07		Bamfield	10	359974	5418766	01932ALBN	9	8	8	8	10	45	8	7
Skating Pond	L2B	2024-06-05		Bamfield	10	343963	5408989	01968ALBN	3	3	3	3	15	0	3	3
Thiemer	THE	2024-05-31		Port McNeil	9	643092	5598808	00184NIMP	10	10	10	10	14	77	10	10
Woss	WOS	2024-05-31		Port McNeil	9	674098	5554411	00594NIMP	4	5	5	6	14	0	5	4
